# Loss of *p16INK4a* in neuroblastoma cells induces shift to an immature state with mesenchymal characteristics and increases sensitivity to EGFR inhibitors

**DOI:** 10.1101/2021.10.27.465137

**Authors:** Nil A. Schubert, Sander R. van Hooff, Linda Schild, Kimberley Ober, Marjolein Hortensius, Kim van den Handel, Anke H.W. Essing, Bianca Koopmans, Manon Boeije, Natalie Proost, Marieke van de Ven, Selina Jansky, Sabine A. Stainczyk, Umut H. Toprak, Frank Westermann, Selma Eising, Jan J. Molenaar, Marlinde L. van den Boogaard

## Abstract

Homozygous inactivation of the *CDKN2A* locus is one of the most common genomic aberrations in human cancer. The locus codes for two unrelated and distinctly regulated proteins: p14ARF and p16INK4a, which inhibit MDM2 and CDK4/6, respectively. Loss of *CDKN2A* is also a recurrent event in relapsed neuroblastoma, a childhood tumour that arises from neural crest cells. To examine the consequences of the loss of the two distinct gene transcripts in neuroblastoma, we used the CRISPR-Cas9 system to knockout *p14, p16* and *p14*+*p16* in SY5Y cells. RNA sequencing of the transcriptome revealed a striking shift towards an immature Schwann cell precursor-like phenotype with mesenchymal characteristics, specifically in the *p16* and *p14*+*p16* knockouts. High-throughput drug screening of *p16* and *p14*+*p16* knockout clones identified a large increase in sensitivity to EGFR inhibitors. On protein level, we were able to confirm that EGFR pathway activation is higher in *p14*+*p16* knockout cells and that treatment with the EGFR inhibitor afatinib resulted in higher levels of apoptosis. Afatinib also reduced tumour growth *in vivo* in xenografts transplanted with *p14*+*p16* knockout SY5Y cells. Overall, our study suggests that *CDKN2A* deletion in neuroblastoma relates to a phenotypic shift towards a more progenitor like state and increases sensitivity to EGFR inhibitors.
