## Supplementary Table 1 for "Loss of *p16INK4a* in neuroblastoma cells induces shift to an immature state with mesenchymal characteristics and increases sensitivity to EGFR inhibitors"

### Sheet: Sheet1
Drug	Target(s)
(+)-JQ-1	BRD4
3-AP	RR
6-Mercaptopurine	Antimetabolite (purine analogue)
6-Thioguanine	Antimetabolite (purine analogue)
Abemaciclib mesylate	CDK4; CDK6
Actinomycin D	dsDNA intercalator
AZD1775	WEE1
Afatinib	EGFR; HER2
Alectinib	ALK
Alisertib	AURKA
AMG-176	MCL-1
AMG 337	c-Met
Apatinib mesylate	VEGFR2
AT-406	cIAP1-BIR3; cIAP2-BIR3; XIAP-BIR3
AT7519	pan-CDK
CC122	DNA-PK
Axitinib	VEGFR1; VEGFR2; VEGFR3; PDGFR-_; c-Kit
AZD4547	FGFR1; FGFR2; FGFR3; FGFR4; KDR
AZD5582	cIAP1; cIAP2; XIAP
AZD5991	MCL-1
AZD8055	mTORC1; mTORC2
Belinostat	MCL-1
VE-822	ATR
BIBR 1532	TERT
Binimetinib	MEK1; MEK2
OTX-015	BRD2; BRD3; BRD4
Birinapant	cIAP1; XIAP
BMS-1	PD-1/PD-L1 inhibitor 1
Bortezomib	Proteasome
Bosutinib	Src; Bcr-Abl
Brigatinib	ALK
Buparlisib	PI3K_; PI3K_; PI3K_; PI3K_
Busulfan	DNA dialkylating agent (N7-guanine residues)
Cabozantinib S-malate	MET; VEGFR2; AXL; RET; c-KIT; FLT3
Camptothecin	DNA topoisomerase I inhibitor
Capmatinib	c-Met
Carboplatin	DNA crosslinker
Carfilzomib	Proteasome
Cediranib	VEGFR(KDR); Flt1; Flt4; c-Kit; PDGFR_
AZD6738	ATR
Ceritinib	ALK
Cisplatin	DNA crosslinker
Cobimetinib	MEK1
RG6146	BRD2; BRD3; BRD4; BRDT
CPI-455	KDM5A; KDM5B; KDM5C
LY3039478	NOTCH
Crenolanib	PDGFR_; PDGFR_; FLT3
Crizotinib	c-Met; ALK; ROS1
Cytarabine	Antimetabolite (pyrimidine analogue)
Dabrafenib	BRAFV600E
Dacarbazine	DNA alkylating agent (O6/N7-guanine residues)
Dasatinib	Abl; Src; c-Kit
Daunorubicin hydrochloride	DNA topoisomerase II inhibitor
Decitabine	Antimetabolite (cytosine analogue); DNA methyltransferase
Defactinib	FAK
Dexametasone	Glucocorticoid
Dovitinib	Flt3; c-Kit; FGFR1; FGFR3; VEGFR1; VEGFR2; VEGFR3; VEGFR4
Doxorubicin hydrochloride	DNA topoisomerase II inhibitor
EHT 1864 (2HCL)	Rac1; Rac1b; Rac2; Rac3
Enasidenib	IDH2
Ensartinib	ALK
Entinostat	HDAC1; HDAC3
Entospletinib	SYK
Entrectinib	TrkA; TrkB; TrkC; ROS1; ALK
Epidaza	HDAC
Erdafitinib	pan-FGFR
Erlotinib hydrochloride	EGFR
Etoposide	DNA topoisomerase II inhibitor
Everolimus	mTORC1
Fenretinide	Nuclear retinoic acid receptor acitvator
CUDC-907	PI3K; HDAC
FX1	BCL6
Galunisertib	ALK5
Ganetespib	HSP90
Gemcitabine	Antimetabolite (pyrimidine analogue)
Glasdegib	SMO
GSK J4 hydrochloride	JMJD3; UTX
GSK1070916	AURKB; AURKC
GSK2636771	PI3K_
GSK269962A	ROCK1; ROCK2
GSK461364	PLK1
I-BRD9	BRD9
Ibrutinib	BTK
Icotinib	EGFR
Idasanutlin	p53-MDM2
Idelalisib	PI3K_
Imatinib mesylate	v-Abl; c-Kit; PDGFR
Ipatasertib	AKT1; AKT2; AKT3
Iphosphamide	DNA alkylating agent (N7-guanine residues)
IPI549	PI3K_
Irinotecan	DNA topoisomerase I inhibitor
Isotretinoin	Nuclear retinoic acid receptor acitvator
Ixazomib	Proteasome
TH1579	MTH1
KU-55933	ATM
KU-60019	ATM
Lapatinib	EGFR; HER2
Larotrectinib sulfate	Trk receptor
Lenvatinib	VEGFR2; VEGFR3; VEGFR1; FGFR1; PDGFR_; PDGFR_
LGK974	PORCN
Linsitinib	IGF-1R
LMK-235	HDAC4; HDAC5
Lorlatinib	ALK; ROS1
LTURM34	DNA-PK
LY3023414	PI3K_; PI3K_; PI3K_; PI3K_; mTORC1; mTORC2; DNA-PK
Maphosphamide sodium salt	DNA alkylating agent (N7-guanine residues)
Masitinib	c-Kit; PDGFR_; PDGFR_
Melphalan	DNA alkylating agent (N7-guanine residues)
Merestinib	c-Met
Metformine hydrochloride	NA
Methotrexate	Antimetabolite (folic acid analogue)
Midostaurin	PKC_; PKC_; PKC_; Syk; Flk-1; AKT; PKA; c-Kit; c-Fgr; c-Src; FLT3; PDGFR_; VEGFR1; VEGFR2
Milademetan	MDM2
Miransertib	AKT1; AKT2; AKT3
Mitoxantrone dihydrochloride	DNA topoisomerase II inhibitor
MK-2206 dihydrochloride	AKT1; AKT2; AKT3
MM-102	MLL1
I-BET-762	BRD2; BRD3; BRD4
Momelotinib	JAK1; JAK2; JAK3
MTIC	DNA alkylating agent (O6/N7-guanine residues)
Mubritinib	HER2
MX69	MDM2/XIAP
Navitoclax	BCL-2; BCL-XL; BCL-W
MSC2490484A	DNA-PK
Neratinib	HER2; EGFR; weakly KDR; weakly Src
Nilotinib	Bcr-Abl
Niraparib	PARP1; PARP2
NVP-HDM201	MDM2
Olaparib	PARP1; PARP2
Osimertinib	EGFRL858R; EGFRL858R/T790M
Oxaliplatin	DNA crosslinker
Paclitaxel	Microtubule stabilizer
Palbociclib hydrochloride	CDK4; CDK6
Pamiparib	PARP1; PARP2
Panobinostat	pan-HDAC
Pazopanib	VEGFR1; VEGFR2; VEGFR3; PDGFR_; PDGFR_; FGFR1; c-Kit; c-FMS
PCI-34051	HDAC8
PD-0325901	MEK1; MEK2
Perifosine	AKT1; AKT2; AKT3
MLN 4924	Nedd8-activating enzyme
Pexidartinib	CSF-1R; Kit; Flt3
PF-06651600	JAK3
Pictilisib	PI3K_; PI3K_
Pinometostat	DOT1L
Plerixafor	NA
Ponatinib	VEGFR2; Bcr-Abl; PDGFR_; FGFR1
Prednisolone	Glucocorticoid
Prexasertib	CHK1
Quizartinib	FLT3
Ravoxertinib	ERK
Regorafenib	VEGFR1; VEGFR2; VEGFR3; PDGFR_; Kit; RET; Raf-1
Ribociclib	CDK4; CDK6
Romidepsin	HDAC1; HDAC2
Rucaparib phosphate	PARP1; PARP2
Ruxolitinib	JAK1; JAK2
S63845	MCL-1
Sapitinib	EGFR; HER2; HER3
SAR405	VPS34
Saracatinib	Src; c-YES; FYN; LYN; BLK; FGR; LCK; Abl; EGFR
Savolitinib	c-Met
Selinexor	CRM1
Selumetinib	MEK1
SHP099 hydrochloride	SHP2
Sirolimus	mTORC1
Sitravatinib	Axl; MER; VEGFR3; VEGFR2; VEGFR1; KIT; FLT3; DDR2; DDR1; TRKA; TRKB
SN-38	DNA topoisomerase I inhibitor
Sonidegib	SMO
Sorafenib	Raf-1; B-Raf; VEGFR-2
Sunitinib	VEGFR2; PDGFR_; c-Kit
Talazoparib	PARP1; PARP2
Tanespimycin	HSP90
Taselisib	PI3K_ mutant
Tazemetostat	EZH2
Temozolomide	DNA alkylating agent (O6/N7-guanine residues)
Temsirolimus	mTORC1
ThioTEPA	DNA alkylating agent (N7-guanine residues)
THZ1 hydrochloride	CDK7
THZ531	CDK12; CDK13
Tivantinib	c-Met
Tofacitinib citrate	JAK1; JAK2; JAK3
Topotecan hydrochloride	DNA topoisomerase I inhibitor
Trametinib	MEK1; MEK2
EW-7197	ALK2; ALK4; ALK5
Vandetanib	VEGFR2; VEGFR3; EGFR; RET
Varlitinib	EGFR; HER2
Vemurafenib	BRAFV600E
Venetoclax	BCL-2
Vinblastine	Microtubule destabilizer
Vincristine sulfate	Microtubule destabilizer
Vindesine sulphate	Microtubule destabilizer
Vismodegib	SHH
Vistusertib	mTORC1; mTORC2
Volasertib	PLK1
Vorinostat	pan-HDAC
XAV-939	TNKS1; TNKS2
YM155	Survivin
YO-01027	gamma-secretase
